# A prioritization strategy for protecting Conservation Imperatives Sites

**DOI:** 10.64898/2026.05.01.721008

**Authors:** Joe Gosling, Eric Dinerstein, Anup R. Joshi, Neil D. Burgess, Haley Mellin, Lucas Joppa, Karl Burkart, Heather C. Bingham, Osgur McDermott-Long, Jasmin Upton

**Affiliations:** UNEP-WCMC; Conservation X Labs; University of Minnesota; Conserve.org; Haveli Investments

**Keywords:** threatened species, irreplaceability, conversion pressure, protected areas, OECMs, Target 3, Target 4, KMGBF

## Abstract

To prevent species extinctions, targeted action must focus on areas of threatened biodiversity facing intense human pressures. This objective is even more important in the run-up to 2030, the target date to conserve 30% of lands and waters globally. Conservation Imperatives (unprotected terrestrial sites that harbour rare, range-restricted, and threatened species) are critical to preventing imminent species losses. To prioritize among the 16,825 Conservation Imperatives Sites spanning 1.64 million km^2^, we ranked each site using a prioritization framework based on four criteria: number of threatened species per site; irreplaceability of the site; the proportion of an ecoregion’s remaining habitat contained in the site; and conversion pressure. Our approach prioritizes 1,667 sites representing 501,426 km^2^, or 0.37% of Earth’s terrestrial surface, most in need of urgent protection, with 87.34% of these sites occurring in 20 countries and in 250 ecoregions. This prioritization directly addresses the concern that protected areas must be targeted to protect endangered species, habitats and populations: 33.46% of the prioritized Conservation Imperatives Sites scored higher in irreplaceability than 90% of existing protected areas. Additionally, 51.53% are within 2.5 km^2^ of an existing protected area, making extending protection or restoring connectivity more feasible. Targeting conservation actions, especially in this small set of countries and ecoregions identified here, would contribute “high quality” areas for biodiversity as part of reaching the 30% coverage target by 2030.
