## Supplementary Material 2 for "A prioritization strategy for protecting Conservation Imperatives Sites"

### Sheet: Key - count
Field name	Explanation
country	Country name
total_ConsImp_sites	Total number of Conservation Imperatives Sties in the country
q1_species_count	Total number of Conservation Imperatives Sties ranking in the first quantile group of the threatened species variable
q1_irreplaceability_count	Total number of Conservation Imperatives Sties ranking in the first quantile group of the irreplaceability variable
q1_remaining_habitat_count	Total number of Conservation Imperatives Sties ranking in the first quantile group of the remaining habitat variable
q1_cpi_count	Total number of Conservation Imperatives Sties ranking in the first quantile group of the CPI variable
q1_importance_rank_count	Total number of Conservation Imperatives Sties ranking in the first quantile group of the importance ranking
q1_threat_weighted_rank_count	Total number of Conservation Imperatives Sties ranking in the first quantile group of the threat weighted ranking

### Sheet: Highest priority group count
country	total_ConsImp_sites	q1_species_count	q1_irreplaceability_count	q1_remaining_habitat_count	q1_cpi_count	q1_importance_rank_count	q1_threat_weighted_rank_count
Philippines	3418	274	140	130	513	324	368
Indonesia	1960	212	166	135	669	162	206
India	371	204	92	123	0	188	149
Madagascar	941	306	66	24	24	104	103
Brazil	3286	14	81	40	175	55	75
Colombia	687	42	100	59	8	68	64
Ecuador	626	93	54	31	66	54	61
Myanmar	102	91	21	31	13	65	59
China	256	67	38	43	3	67	53
Mexico	225	32	78	81	1	47	48
Malaysia	73	71	30	13	35	40	38
Sri Lanka	49	34	23	18	0	37	38
Viet Nam	77	72	16	12	11	39	37
Guatemala	40	21	23	21	0	28	29
Peru	333	13	95	31	3	30	26
Cameroon	57	20	19	15	1	27	25
Democratic Republic of the Congo	68	34	22	14	3	19	21
Liberia	22	16	11	11	4	19	19
United Republic of Tanzania	100	28	14	7	20	17	19
South Africa	109	5	35	31	0	28	18
Cuba	32	2	13	16	0	10	15
Thailand	24	23	3	6	6	15	15
Kenya	69	11	11	7	13	13	13
Venezuela (Bolivarian Republic Of)	74	15	9	8	5	13	13
Cambodia	19	18	0	4	6	8	12
Haiti	36	6	18	13	0	12	12
Lao People's Democratic Republic	19	17	2	2	10	9	10
Panama	63	11	15	16	1	7	9
Papua New Guinea	520	4	81	62	0	16	9
Türkiye	290	0	22	106	0	8	8
Mozambique	25	0	5	7	5	3	7
Bangladesh	15	10	0	5	0	7	6
Costa Rica	20	4	9	7	0	7	6
Guinea	15	7	2	0	0	5	5
Nepal	12	9	0	3	3	4	5
Côte D'Ivoire	7	6	2	0	0	3	4
Jamaica	9	0	4	5	0	4	4
Uganda	17	2	0	2	0	4	4
Australia	134	3	26	24	5	3	3
Bhutan	14	2	1	1	0	3	3
Ethiopia	94	5	7	12	0	16	3
Honduras	30	0	8	1	0	2	3
Paraguay	31	0	2	2	10	0	3
Algeria	22	0	3	7	1	2	2
Angola	32	0	9	11	2	3	2
Central African Republic	6	0	2	3	0	1	2
Chile	61	0	7	3	0	3	2
China, Hong Kong SAR	6	1	2	0	0	2	2
Japan	26	3	4	4	0	4	2
New Zealand	30	3	4	13	0	11	2
Rwanda	5	1	0	2	0	2	2
Saint Lucia	3	0	2	2	0	0	2
South Sudan	5	0	1	1	2	2	2
Syrian Arab Republic	54	0	2	11	0	0	2
Congo	3	0	1	1	0	0	1
Eritrea	13	0	1	4	0	5	1
Eswatini	3	0	1	1	0	1	1
Gabon	10	0	5	2	0	2	1
Guinea-Bissau	1	0	0	0	0	0	1
Iraq	42	0	0	7	4	0	1
Kazakhstan	95	0	3	22	0	0	1
Malawi	4	0	0	0	0	0	1
Mauritius	4	0	2	4	0	0	1
Mayotte	1	0	1	1	0	1	1
Morocco	12	0	0	1	0	1	1
Nigeria	5	4	2	1	0	4	1
Pakistan	19	0	3	9	0	2	1
Somalia	50	0	26	34	0	4	1
Sudan	10	0	3	2	0	3	1
Taiwan Province of China	15	0	2	2	0	4	1
Zimbabwe	6	0	1	1	0	1	1
Afghanistan	32	0	8	22	0	0	0
Antigua And Barbuda	4	0	2	3	0	0	0
Argentina	175	0	31	34	19	0	0
Armenia	8	0	0	0	0	0	0
Austria	2	0	0	0	0	0	0
Azerbaijan	24	0	0	3	2	0	0
Bahamas	11	0	2	4	0	0	0
Barbados	1	0	1	1	0	0	0
Belarus	6	0	0	0	0	0	0
Belize	2	0	0	1	0	0	0
Bolivia (Plurinational State of)	76	0	24	12	1	0	0
Bonaire, Sint Eustatius And Saba	1	0	0	0	0	0	0
Bosnia and Herzegovina	7	0	0	0	0	0	0
Botswana	7	0	2	3	1	1	0
British Virgin Islands	3	0	3	3	0	0	0
Brunei Darussalam	1	1	0	0	0	0	0
Burundi	6	0	0	0	0	0	0
Cabo Verde	2	0	0	1	0	0	0
Canada	54	0	2	7	6	1	0
Cayman Islands	5	0	5	1	0	0	0
Chad	1	0	0	1	0	0	0
Comoros	3	0	2	2	0	1	0
Croatia	3	0	0	0	0	0	0
Cyprus	5	0	0	2	0	0	0
Democratic People's Republic of Korea	15	0	0	0	0	0	0
Djibouti	5	0	1	1	0	0	0
Dominica	2	0	2	2	0	0	0
Dominican Republic	5	0	0	1	0	0	0
Egypt	9	0	1	3	1	0	0
El Salvador	7	0	0	0	0	0	0
Equatorial Guinea	2	0	1	0	0	0	0
Falkland Islands (Malvinas)	2	0	0	0	0	0	0
Fiji	32	0	14	16	0	6	0
Finland	3	0	0	0	0	0	0
Gambia	1	0	0	0	0	0	0
Georgia	15	0	0	2	0	0	0
Germany	4	0	0	0	0	0	0
Ghana	4	0	0	0	0	0	0
Greece	4	0	0	0	0	0	0
Greenland	2	0	0	0	0	0	0
Grenada	3	0	2	3	0	0	0
Guadeloupe	3	0	2	2	0	0	0
Guyana	17	0	9	2	0	0	0
Hungary	1	0	0	0	0	0	0
Iceland	13	0	0	4	0	0	0
Iran (Islamic Republic Of)	55	0	7	16	1	1	0
Israel	4	0	0	0	0	0	0
Italy	5	0	0	1	0	0	0
Jammu And Kashmir	8	0	0	0	1	0	0
Jordan	26	0	0	6	0	0	0
Kuwait	2	0	0	0	0	0	0
Kyrgyzstan	8	0	0	2	0	0	0
Lebanon	17	0	1	2	0	0	0
Lesotho	6	0	1	1	0	0	0
Libya	17	0	0	4	0	0	0
Lithuania	1	0	0	0	0	0	0
Mali	9	0	0	0	0	0	0
Martinique	7	0	1	4	0	0	0
Mauritania	11	0	0	1	0	0	0
Mongolia	36	0	1	4	0	0	0
Montenegro	12	0	0	0	0	0	0
Namibia	1	0	0	0	0	0	0
New Caledonia	10	0	4	5	0	2	0
Nicaragua	1	0	0	0	0	0	0
Niger	6	0	0	0	0	0	0
North Macedonia	10	0	0	0	0	0	0
Norway	3	0	0	0	0	0	0
Oman	10	0	1	4	0	0	0
Palau	3	0	1	3	0	0	0
Palestine	12	0	0	0	0	0	0
Poland	2	0	0	0	0	0	0
Portugal	3	0	0	1	0	0	0
Puerto Rico	23	0	10	16	0	2	0
Republic Of Korea	4	0	0	0	0	0	0
Republic of Moldova	1	0	0	0	0	0	0
Russian Federation	289	0	1	25	6	0	0
Réunion	1	0	0	1	0	0	0
Saint Kitts And Nevis	2	0	2	2	0	0	0
Saint Vincent and the Grenadines	4	0	3	4	0	0	0
Sao Tome And Principe	5	0	2	2	0	1	0
Saudi Arabia	39	0	1	9	0	0	0
Senegal	2	0	0	0	0	0	0
Serbia	8	0	0	0	0	0	0
Sierra Leone	2	0	0	0	0	0	0
Singapore	1	1	1	0	0	1	0
Solomon Islands	27	0	23	18	0	2	0
Spain	28	0	0	0	0	0	0
Suriname	9	0	4	2	1	0	0
Svalbard and Jan Mayen Islands	2	0	0	1	0	0	0
Sweden	3	0	0	0	0	0	0
Tajikistan	12	0	0	4	0	0	0
Timor-Leste	11	0	2	3	0	0	0
Togo	1	0	0	0	0	0	0
Trinidad And Tobago	12	0	2	3	0	0	0
Tunisia	20	0	0	0	0	0	0
Turkmenistan	45	0	0	7	1	0	0
Ukraine	40	0	0	0	0	0	0
United Arab Emirates	10	0	0	2	0	0	0
United States Virgin Islands	3	0	2	2	0	0	0
United States of America	97	0	13	27	3	0	0
Uruguay	14	0	4	5	0	0	0
Uzbekistan	37	0	0	2	0	0	0
Vanuatu	20	0	4	13	0	0	0
Western Sahara	1	0	0	0	0	0	0
Yemen	75	0	8	34	0	0	0
Zambia	13	0	1	1	0	0	0

### Sheet: Key - median
Field name	Explanation
country	Country name
total_ConsImp_sites	Total number of Conservation Imperatives Sties in the country
median_sp	The median value for the threatened species variable of sites in the country
median_ir	The median value for the irreplaceability variable of sites in the country
median_eco	The median value for the remaining habitat variable of sites in the country
median_cpi	The median value for the CPI variable of sites in the country
median_importance _rank	The median importance ranking of sites in the country
median_threat_weighted_rank	The median threat weighted ranking of sites in the country

### Sheet: Median
country	total_ConsImp_sites	median_sp	median_ir	median_eco	median_cpi	median_importance _rank	median_threat_weighted_rank
Liberia	22	33.5	0.0215495	0.265	0.766614	590.5	514.5
Guatemala	40	32	0.03253	0.285	0.71357	928.5	575.5
Sri Lanka	49	47	0.0120961	0.09	0.632831	608	841
Cambodia	19	42	6.85401e-05	0.03	0.806338	1981	1033
Mayotte	1	17	2.55451	16.75	0.746519	1530	1064
Lao People's Democratic Republic	19	41	0.000239646	0.02	0.877232	2458	1095
Guinea-Bissau	1	23	0.00367146	0.07	0.735744	1835	1304
Saint Lucia	3	15	0.191813	8.99	0.714154	1943	1387
Myanmar	102	39	0.000591867	0.06	0.638219	1055	1406
Malaysia	73	58	0.00464415	0.01	0.853687	1056	1504
Thailand	24	44	0.000523306	0.02	0.753001	1411	1513.5
Côte D'Ivoire	7	32	0.000308116	0.01	0.809219	2164	1543
Cuba	32	20	0.00808907	0.195	0.731357	2067	1703
Rwanda	5	22	0.00342945	0.01	0.750694	1754	1704
Jamaica	9	17	0.0069904	0.8	0.73624	2403	1707
Viet Nam	77	45	0.00116482	0.02	0.670326	1593	1749
Nigeria	5	35	0.0142812	0.06	0.469516	769	1852
Singapore	1	41	0.0190136	0.03	0.358409	720	1990
Haiti	36	17.5	0.0147196	0.17	0.688842	2733.5	2039.5
Comoros	3	18	0.524285	15.11	0.536853	1902	2259
Guadeloupe	3	11	0.0249547	0.23	0.678079	3379	2355
Botswana	7	18	0.00869894	0.16	0.675967	2117	2460
Cameroon	57	27	0.00451138	0.03	0.570203	1698	2477
Mauritius	4	12.5	0.0219721	1.84	0.709741	2770	2494
South Sudan	5	24	0.00429955	0.04	0.749859	2195	2534
Eswatini	3	21	0.0018879	0.07	0.593013	3166	2542
India	371	33	0.00146278	0.06	0.593447	1650	2607
Costa Rica	20	22	0.00472686	0.03	0.728788	3847	2690
Sierra Leone	2	26	0.000446678	0.01	0.606105	3122.5	2724.5
Guinea	15	23	0.000584821	0.03	0.745622	3994	2797
Grenada	3	11	0.0796436	6.09	0.641471	2581	2864
Puerto Rico	23	15	0.0147682	0.72	0.561276	3029	2867
United States Virgin Islands	3	13	0.0302795	1.27	0.647689	2628	2903
Mozambique	25	19	0.00121169	0.08	0.781745	3358	2945
Nepal	12	39.5	7.7086e-05	0.03	0.761811	4517.5	3037
British Virgin Islands	3	12	0.0339185	0.56	0.636693	2863	3092
Barbados	1	10	0.0373027	2.27	0.649107	2902	3121
New Caledonia	10	11.5	0.00602652	0.19	0.410344	3944.5	3259
Congo	3	16	0.00548355	0.14	0.57681	3091	3263
Panama	63	14	0.00250436	0.04	0.718351	4405	3301
Bhutan	14	24	0.000530584	0.015	0.515344	3383	3405
Réunion	1	6	0.00173695	0.29	0.698565	4783	3527
Angola	32	16	0.00270616	0.09	0.696403	3678	3590.5
Antigua And Barbuda	4	6	0.15396	3.725	0.607997	3315	3618
Algeria	22	13	0.000626634	0.06	0.74886	4571	3687
Solomon Islands	27	12	0.304868	0.4	0.468994	2756	3758
Saint Kitts And Nevis	2	4	0.0520962	0.67	0.619703	3749	3775.5
Bangladesh	15	37	1.71088e-05	0.03	0.634598	3792	3807
Martinique	7	10	0.00331894	0.25	0.618773	4497	4021
China	256	23.5	0.000702065	0.03	0.592572	3923.5	4043.5
Uruguay	14	6	0.00877069	0.15	0.673548	4402	4044.5
Mexico	225	12	0.00602244	0.1	0.589879	3983	4045
Democratic Republic of the Congo	68	30.5	0.000916328	0.01	0.737814	4887.5	4067
Honduras	30	13.5	0.00282504	0.02	0.717688	4568	4071
Dominica	2	12	1.17783	13.29	0.428224	2469.5	4087
Eritrea	13	24	0.00137023	0.07	0.356184	3059	4102
Cayman Islands	5	7	0.464063	0.13	0.552156	3817	4104
Taiwan Province of China	15	23	0.00025665	0.01	0.53442	3231	4124
Paraguay	31	14	0.000805304	0.03	0.808209	5340	4379
Saint Vincent and the Grenadines	4	11	0.0819015	2.32	0.427995	2809.5	4384.5
Central African Republic	6	19.5	0.00704142	0.145	0.520654	2584	4484.5
South Africa	109	21	0.00096465	0.02	0.561747	3673	4525
Somalia	50	13	0.0187658	0.91	0.428894	2932	4532.5
Timor-Leste	11	9	0.00423392	0.11	0.558684	4156	4789
Pakistan	19	19	0.00061688	0.07	0.439179	3423	4850
Dominican Republic	5	11	0.00328692	0.03	0.640268	4907	4884
Bolivia (Plurinational State of)	76	8	0.00577753	0.02	0.607585	5472	4903
Bahamas	11	9	0.00217565	0.13	0.463003	4881	4914
Gambia	1	19	0.000530653	0.01	0.633405	4930	4915
Guyana	17	9	0.023207	0.07	0.552964	4171	5004
Sudan	10	20	0.00381326	0.01	0.501881	4547	5005.5
Suriname	9	6	0.00554009	0.06	0.507512	5006	5008
El Salvador	7	7	0.00161233	0.03	0.687328	5502	5044
Portugal	3	11	0.000394115	0.13	0.619022	5091	5091
United Republic of Tanzania	100	24	0.00030893	0	0.778468	6154.5	5181.5
Senegal	2	17	0.00131378	0.02	0.497665	4585.5	5188.5
Uganda	17	28	0.000102688	0.01	0.720068	6164	5233
Argentina	175	6	0.00193575	0.04	0.611357	5295	5250
Türkiye	290	14	0.000633402	0.105	0.521023	4570	5267
Iraq	42	17	4.27808e-05	0.02	0.68751	5990.5	5379
Morocco	12	12	0.0010223	0.045	0.589429	5141.5	5400.5
Fiji	32	15.5	0.011683	0.24	0.243668	2785	5418
Djibouti	5	19	0.00128535	0.04	0.229464	2843	5455
Peru	333	10	0.00335806	0.01	0.585923	5517	5470
China, Hong Kong SAR	6	28	0.00322073	0	0.585525	5426	5470
Jordan	26	14	0.000412381	0.02	0.671337	5004	5692.5
Palau	3	0	0.00298786	1.79	0.274132	4445	5710
Venezuela (Bolivarian Republic Of)	74	16	0.00104003	0.01	0.670332	5368.5	5735
Kazakhstan	95	15	0.000291025	0.03	0.527615	5205	5768
Afghanistan	32	13	0.00506496	1.165	0.303716	3353	5784.5
Trinidad And Tobago	12	7.5	0.000997388	0.085	0.574825	5735	5809.5
Kyrgyzstan	8	13	0.000936908	0.055	0.428294	4728.5	5833
Namibia	1	17	0.000136871	0.01	0.533538	5967	6044
Togo	1	19	0.000464318	0.01	0.458406	4958	6169
Georgia	15	15	0.00103211	0.04	0.329941	4007	6180
Equatorial Guinea	2	11.5	0.0211306	0.03	0.727178	6620	6389.5
United States of America	97	8	0.000723126	0.04	0.634301	5735	6404
New Zealand	30	22.5	0.00161036	0.075	0.0948382	2912	6414.5
Yemen	75	12	0.00125139	0.15	0.334033	4434	6419
Nicaragua	1	8	3.42351e-05	0.02	0.778786	7269	6480
Syrian Arab Republic	54	16	0.000256719	0.075	0.524036	5309	6483
Belize	2	3	0.000863481	0.21	0.488785	6091	6651
Turkmenistan	45	15	0.000136906	0.05	0.51579	4976	6715
Italy	5	8	0.000377268	0.06	0.428021	5455	6734
Malawi	4	25	1.71089e-05	0.065	0.70615	7343.5	6735
Sao Tome And Principe	5	7	0.00206	0.1	0.437143	5256	6764
Ghana	4	21.5	0.000775781	0	0.712347	7080.5	6764
Cabo Verde	2	6	0.00131049	0.14	0.403526	5474	6779.5
North Macedonia	10	12	0.00020535	0.035	0.424848	5807	6832
Lebanon	17	16	6.84528e-05	0.01	0.401367	6018	6898
Zimbabwe	6	23.5	0.000102706	0	0.668672	6816.5	7001
Mongolia	36	14	8.55532e-05	0.025	0.41601	5982.5	7049
Uzbekistan	37	16	6.84528e-05	0.02	0.447728	5871	7058
Kenya	69	25	3.42177e-05	0	0.730907	7762	7234
Lesotho	6	14	0.00134596	0.035	0.184678	5175.5	7458
Madagascar	941	28	3.42177e-05	0	0.69727	7798	7504
Tajikistan	12	15	0.00025679	0.045	0.438472	5296	7546
Mali	9	19	0.000136871	0.02	0.483266	6395	7698
Vanuatu	20	8	0.00808078	0.33	0.0245919	3451.5	7807
Israel	4	19	0.000154067	0.01	0.531944	6828.5	7815
Saudi Arabia	39	10	3.42177e-05	0.02	0.603807	7956	7953
Gabon	10	20	0.0132069	0	0.45858	6636.5	7959.5
Iran (Islamic Republic Of)	55	15	6.84528e-05	0.01	0.63305	7695	7975
Jammu And Kashmir	8	12	2.56632e-05	0.02	0.606979	7833.5	8174
Mauritania	11	8	0.000393695	0.01	0.348732	6827	8178
Chile	61	6	0.000582329	0.01	0.533189	7994	8236
Australia	134	12.5	0.00017135	0	0.547461	8215	8291
Zambia	13	19	5.1344e-05	0	0.703531	8749	8299
Russian Federation	289	13	3.42177e-05	0.02	0.575305	7205	8300
Philippines	3418	26	1.71088e-05	0	0.67919	8237	8337.5
Austria	2	4	6.84354e-05	0.01	0.509007	8145.5	8413.5
Brunei Darussalam	1	64	0	0	0.851656	8913	8450
Oman	10	13	0.000351727	0.05	0.652438	7310.5	8454.5
Armenia	8	14	0.000171578	0.015	0.536091	6657.5	8506.5
Ethiopia	94	24	8.5544e-06	0.005	0.470314	7285	8818
Egypt	9	13	0	0.02	0.669944	9334	8876
Ecuador	626	17	6.84354e-05	0	0.740137	9158	9003.5
Colombia	687	16	0.000205568	0	0.610088	8237	9029
Japan	26	12	0.000291226	0.01	0.265216	8140.5	9869
Indonesia	1960	19	1.71088e-05	0	0.804217	10006	9885.5
Svalbard and Jan Mayen Islands	2	2.5	8.5544e-06	0.22	0.338743	8514	9913
Libya	17	11	0	0.02	0.68748	9397	9969
United Arab Emirates	10	9.5	0	0.075	0.697462	9909.5	10075.5
Azerbaijan	24	14	0	0.02	0.646781	10323.5	10363.5
Canada	54	6	0	0.01	0.574819	11435.5	10994.5
Falkland Islands (Malvinas)	2	3.5	0.00124622	0.015	0.123952	9186	11256.5
Palestine	12	20	3.42177e-05	0	0.488396	10369	11295
Brazil	3286	21	1.71088e-05	0	0.708293	11421	11448
Cyprus	5	12	0	0.01	0.548353	11108	11542
Iceland	13	6	0	0.03	0.340928	10642	12047
Chad	1	9	0	12.57	0.00125078	8332	12168
Spain	28	13	4.27721e-05	0	0.506912	11571.5	12398.5
Greenland	2	4	0	0.11	0.0984227	9789	12865.5
Montenegro	12	13	0	0.005	0.592794	13112.5	13353
Bonaire, Sint Eustatius And Saba	1	0	0.000880408	0	0.243743	11499	13470
Papua New Guinea	520	6	3.42177e-05	0	0.540065	13888	14239
Burundi	6	18	0	0	0.75534	14543	14409
Greece	4	6	0.000120348	0	0.289766	13928.5	14548.5
Republic Of Korea	4	18	0	0	0.638816	14543	14795
Niger	6	18.5	0	0	0.541087	14400.5	14795
Democratic People's Republic of Korea	15	19	0	0	0.431133	14258	14845
Western Sahara	1	0	1.71088e-05	0	0.42902	14807	15159
Serbia	8	13	0	0	0.619392	15675	15669.5
Bosnia and Herzegovina	7	14	0	0	0.482503	15588	15709
Croatia	3	12	0	0	0.663677	15861	15893
Tunisia	20	10.5	0	0	0.731874	15935	15917
Ukraine	40	11	0	0	0.553237	15935	15963
Hungary	1	10	0	0	0.547096	16014	16032
Republic of Moldova	1	10	0	0	0.467959	16014	16089
Belarus	6	8	0	0	0.673663	16124	16113
Kuwait	2	9	0	0	0.217372	16075	16162
Sweden	3	6	0	0	0.775119	16198	16198
Finland	3	6	0	0	0.64814	16198	16198
Lithuania	1	6	0	0	0.519041	16198	16237
Poland	2	6	0	0	0.474818	16287	16296
Norway	3	4	0	0	0.481255	16434	16433
Germany	4	4	0	0	0.548639	16430	16434.5
